# D-GPM: a deep learning method for gene promoter methylation inference

**DOI:** 10.1101/438218

**Authors:** Xingxin Pan, Biao Liu, Xingzhao Wen, Yulu Liu, Xiuqing Zhang, Shengbin Li, Shuaicheng Li

## Abstract

**Background:** Gene promoter methylation plays a critical role in a wide range of biological processes, such as transcriptional expression, gene imprinting, X chromosome inactivation, *etc*. Whole-genome bisulfite sequencing generates a comprehensive profiling of the gene methylation levels but is limited by a high cost. Recent studies have partitioned the genes into landmark genes and target genes and suggested that the landmark gene expression levels capture adequate information to reconstruct the target gene expression levels. Moreover, the methylation level of the promoter is usually negatively correlated with its corresponding gene expression. This result inspired us to propose that the methylation level of the promoters might be adequate to reconstruct the promoter methylation level of target genes, which would eventually reduce the cost of promoter methylation profiling.

**Results:** Here, we developed a deep learning model (D-GPM) to predict the whole-genome promoter methylation level based on the methylation profile of the landmark genes. We benchmarked D-GPM against three machine learning methods, namely, linear regression (LR), regression tree (RT) and support vector machine (SVM), based on two criteria: the mean absolute deviation (MAE) and the Pearson correlation coefficient (PCC). After profiling the methylation beta value (MBV) dataset from the TCGA, with respect to MAE and PCC, we found that D-GPM outperforms LR by 9.59% and 4.34%, RT by 27.58% and 22.96% and SVM by 6.14% and 3.07% on average, respectively. For the number of better-predicted genes, D-GPM outperforms LR in 92.65% and 91.00%, RT in 95.66% and 98.25% and SVM in 85.49% and 81.56% of the target genes.

**Conclusions:** D-GPM acquires the least overall MAE and the highest overall PCC on MBV-te compared to LR, RT, and SVM. For a genewise comparative analysis, D-GPM outperforms LR, RT, and SVM in an overwhelming majority of the target genes, with respect to the MAE and PCC. Most importantly, D-GPM predominates among the other models in predicting a majority of the target genes according to the model distribution of the least MAE and the highest PCC for the target genes.
