## Supplementary material for "D-GPM: a deep learning method for gene promoter methylation inference": The complete evaluation.txt

Architecture	MAE	PCC
7000-H5-85.0-8e-05	0.03285±0.02511	0.81859±0.09403
7000-H5-95.0-8e-05	0.03304±0.02520	0.81775±0.09395
8000-H6-85.0-8e-05	0.03314±0.02529	0.81062±0.09144
6000-H4-90.0-8e-05	0.03322±0.02527	0.80806±0.09641
6000-H4-95.0-8e-05	0.03324±0.02530	0.80688±0.09656
6000-H4-85.0-8e-05	0.03328±0.02533	0.80553±0.09681
6000-H4-100.0-8e-05	0.03336±0.02534	0.80825±0.09638
7000-H6-85.0-8e-05	0.03336±0.02551	0.80858±0.09232
5000-H4-90.0-8e-05	0.03341±0.02558	0.80416±0.09549
8000-H6-95.0-8e-05	0.03346±0.02551	0.80576±0.09396
7000-H7-95.0-8e-05	0.03348±0.02556	0.77506±0.11034
5000-H4-95.0-8e-05	0.03349±0.02563	0.80199±0.09600
9000-H7-95.0-8e-05	0.03349±0.02553	0.79785±0.09974
7000-H6-95.0-8e-05	0.03351±0.02542	0.80220±0.09247
4000-H4-95.0-8e-05	0.03358±0.02571	0.80101±0.09584
5000-H4-85.0-8e-05	0.03358±0.02570	0.79997±0.09666
6000-H4-80.0-8e-05	0.03362±0.02548	0.80770±0.09642
5000-H4-100.0-8e-05	0.03362±0.02570	0.80313±0.09556
5000-H3-90.0-0.0001	0.03364±0.02573	0.80871±0.09551
9000-H7-85.0-8e-05	0.03364±0.02572	0.79339±0.10097
4000-H4-90.0-8e-05	0.03366±0.02574	0.80065±0.09574
4000-H4-85.0-8e-05	0.03369±0.02578	0.79880±0.09645
5000-H8-85.0-8e-05	0.03369±0.02547	0.77549±0.10545
5000-H3-100.0-0.0001	0.03371±0.02575	0.80853±0.09524
7000-H5-90.0-8e-05	0.03373±0.02574	0.80320±0.09841
8000-H5-100.0-8e-05	0.03374±0.02566	0.80549±0.09470
8000-H7-85.0-8e-05	0.03375±0.02577	0.77381±0.11260
7000-H5-100.0-8e-05	0.03376±0.02560	0.81534±0.09403
4000-H8-95.0-8e-05	0.03376±0.02544	0.78135±0.10330
5000-H3-95.0-0.0001	0.03379±0.02582	0.80714±0.09566
7000-H4-95.0-8e-05	0.03379±0.02582	0.79903±0.09730
4000-H3-90.0-0.0001	0.03380±0.02583	0.80657±0.09564
8000-H3-95.0-0.0001	0.03380±0.02568	0.78955±0.10122
4000-H4-100.0-8e-05	0.03381±0.02584	0.79993±0.09589
4000-H3-95.0-0.0001	0.03382±0.02584	0.80628±0.09578
6000-H8-95.0-8e-05	0.03384±0.02550	0.78483±0.10251
7000-H6-100.0-8e-05	0.03387±0.02561	0.81250±0.09225
3000-H4-95.0-8e-05	0.03387±0.02589	0.79560±0.09682
9000-H3-80.0-0.0001	0.03388±0.02570	0.79399±0.09826
8000-H6-90.0-8e-05	0.03388±0.02575	0.80103±0.09465
7000-H6-90.0-8e-05	0.03389±0.02575	0.80074±0.09613
4000-H3-100.0-0.0001	0.03390±0.02589	0.80603±0.09564
5000-H4-80.0-8e-05	0.03390±0.02586	0.80222±0.09560
3000-H4-90.0-8e-05	0.03390±0.02589	0.79601±0.09670
7000-H8-95.0-8e-05	0.03390±0.02578	0.77257±0.10706
5000-H3-85.0-0.0001	0.03392±0.02588	0.80584±0.09602
6000-H6-85.0-8e-05	0.03392±0.02588	0.78648±0.10022
8000-H7-95.0-8e-05	0.03393±0.02575	0.77314±0.11258
8000-H1-55.0-0.0005	0.03397±0.02589	0.79589±0.10417
7000-H4-100.0-8e-05	0.03397±0.02592	0.80309±0.09658
5000-H3-80.0-0.0001	0.03398±0.02591	0.80697±0.09540
9000-H2-80.0-0.0002	0.03400±0.02591	0.80149±0.09716
3000-H3-95.0-0.0001	0.03402±0.02595	0.80300±0.09603
7000-H4-85.0-8e-05	0.03402±0.02597	0.79364±0.09888
3000-H4-100.0-8e-05	0.03403±0.02596	0.79541±0.09680
7000-H4-90.0-8e-05	0.03403±0.02597	0.79721±0.09759
3000-H8-85.0-8e-05	0.03403±0.02568	0.77933±0.10344
3000-H4-85.0-8e-05	0.03403±0.02600	0.79174±0.09793
6000-H4-75.0-8e-05	0.03404±0.02574	0.80611±0.09664
8000-H3-85.0-0.0001	0.03404±0.02581	0.78076±0.10448
8000-H1-60.0-0.0005	0.03405±0.02593	0.79506±0.10459
9000-H4-75.0-8e-05	0.03405±0.02595	0.80137±0.09722
4000-H3-80.0-0.0001	0.03405±0.02598	0.80512±0.09572
6000-H3-90.0-0.0001	0.03405±0.02596	0.80011±0.09837
5000-H6-95.0-8e-05	0.03405±0.02596	0.79302±0.09871
7000-H8-85.0-8e-05	0.03406±0.02605	0.76149±0.10993
4000-H3-85.0-0.0001	0.03407±0.02598	0.80336±0.09623
6000-H6-90.0-8e-05	0.03407±0.02592	0.79192±0.09870
3000-H3-100.0-0.0001	0.03408±0.02597	0.80287±0.09620
3000-H3-90.0-0.0001	0.03408±0.02600	0.80228±0.09611
9000-H4-80.0-8e-05	0.03409±0.02601	0.80379±0.09862
6000-H3-100.0-0.0001	0.03409±0.02598	0.80057±0.09797
6000-H3-95.0-0.0001	0.03409±0.02598	0.79895±0.09884
9000-H6-95.0-8e-05	0.03409±0.02587	0.79575±0.09885
6000-H5-95.0-8e-05	0.03409±0.02617	0.78357±0.10036
9000-H6-90.0-8e-05	0.03410±0.02590	0.80158±0.09823
9000-H7-90.0-8e-05	0.03410±0.02586	0.79281±0.10077
2000-H4-95.0-8e-05	0.03410±0.02601	0.79258±0.09744
3000-H8-95.0-8e-05	0.03411±0.02565	0.77754±0.10409
8000-H8-90.0-8e-05	0.03412±0.02576	0.79233±0.09873
4000-H4-80.0-8e-05	0.03413±0.02603	0.79818±0.09617
9000-H3-95.0-0.0001	0.03414±0.02616	0.79818±0.09966
6000-H6-95.0-8e-05	0.03415±0.02594	0.77851±0.10294
9000-H5-95.0-8e-05	0.03416±0.02625	0.78022±0.10194
8000-H2-80.0-0.0002	0.03417±0.02617	0.79988±0.09776
8000-H4-100.0-8e-05	0.03417±0.02609	0.79559±0.09538
9000-H5-90.0-8e-05	0.03418±0.02625	0.78846±0.09883
9000-H2-65.0-0.0002	0.03419±0.02587	0.80195±0.09768
5000-H3-75.0-0.0001	0.03420±0.02603	0.80579±0.09546
3000-H6-95.0-8e-05	0.03420±0.02589	0.79087±0.09918
9000-H5-85.0-8e-05	0.03420±0.02630	0.77998±0.10201
2000-H3-95.0-0.0001	0.03421±0.02606	0.79909±0.09718
9000-H6-85.0-8e-05	0.03421±0.02597	0.79338±0.09953
7000-H7-85.0-8e-05	0.03421±0.02595	0.77781±0.10328
6000-H8-85.0-8e-05	0.03422±0.02577	0.75232±0.11399
6000-H3-80.0-0.0001	0.03423±0.02606	0.80021±0.09776
6000-H3-85.0-0.0001	0.03423±0.02608	0.79670±0.09947
7000-H4-80.0-8e-05	0.03425±0.02608	0.80322±0.09639
2000-H4-85.0-8e-05	0.03425±0.02610	0.79086±0.09777
2000-H4-90.0-8e-05	0.03425±0.02610	0.79051±0.09793
8000-H5-85.0-8e-05	0.03425±0.02612	0.78281±0.10353
5000-H5-85.0-8e-05	0.03425±0.02626	0.77187±0.10432
2000-H3-90.0-0.0001	0.03426±0.02610	0.79844±0.09732
4000-H6-90.0-8e-05	0.03426±0.02590	0.79270±0.09852
8000-H4-95.0-8e-05	0.03427±0.02630	0.80552±0.09575
4000-H3-75.0-0.0001	0.03427±0.02609	0.80380±0.09588
7000-H3-80.0-0.0001	0.03427±0.02615	0.79695±0.09903
5000-H8-90.0-8e-05	0.03427±0.02574	0.78192±0.10312
9000-H3-100.0-0.0001	0.03428±0.02640	0.80149±0.10030
3000-H4-80.0-8e-05	0.03428±0.02612	0.79444±0.09712
7000-H5-80.0-8e-05	0.03430±0.02591	0.81346±0.09432
6000-H5-85.0-8e-05	0.03430±0.02596	0.78415±0.10122
4000-H5-95.0-8e-05	0.03430±0.02617	0.77393±0.10613
5000-H5-95.0-8e-05	0.03430±0.02632	0.77505±0.10293
6000-H1-55.0-0.0005	0.03432±0.02597	0.80070±0.10146
6000-H2-75.0-0.0002	0.03432±0.02620	0.79845±0.10192
3000-H3-80.0-0.0001	0.03432±0.02612	0.80089±0.09649
8000-H2-90.0-0.0002	0.03433±0.02597	0.80462±0.09982
8000-H8-95.0-8e-05	0.03433±0.02587	0.78034±0.10265
7000-H3-100.0-0.0001	0.03433±0.02617	0.79355±0.09999
6000-H3-65.0-0.0001	0.03434±0.02600	0.80148±0.09783
8000-H4-90.0-8e-05	0.03434±0.02634	0.80580±0.09570
3000-H3-85.0-0.0001	0.03434±0.02611	0.79970±0.09647
4000-H6-95.0-8e-05	0.03434±0.02594	0.78337±0.10132
8000-H4-85.0-8e-05	0.03436±0.02637	0.80413±0.09610
8000-H2-100.0-0.0002	0.03436±0.02597	0.79974±0.10007
9000-H4-95.0-8e-05	0.03436±0.02634	0.80341±0.09587
2000-H8-95.0-8e-05	0.03437±0.02582	0.77348±0.10488
7000-H2-90.0-0.0002	0.03438±0.02600	0.80034±0.10014
9000-H2-60.0-0.0002	0.03439±0.02596	0.80178±0.09730
7000-H2-70.0-0.0002	0.03439±0.02623	0.79928±0.09716
3000-H6-90.0-8e-05	0.03439±0.02599	0.79071±0.09937
9000-H4-100.0-8e-05	0.03439±0.02617	0.78643±0.09761
8000-H4-80.0-8e-05	0.03440±0.02622	0.79684±0.09507
2000-H3-100.0-0.0001	0.03441±0.02619	0.79660±0.09791
5000-H4-75.0-8e-05	0.03441±0.02617	0.79913±0.09598
6000-H5-90.0-8e-05	0.03441±0.02637	0.77764±0.10222
4000-H5-90.0-8e-05	0.03441±0.02624	0.76684±0.10928
6000-H2-80.0-0.0002	0.03442±0.02618	0.80202±0.10000
9000-H4-90.0-8e-05	0.03442±0.02636	0.80400±0.09574
9000-H3-90.0-0.0001	0.03443±0.02625	0.79458±0.09880
5000-H6-90.0-8e-05	0.03444±0.02614	0.78495±0.10041
5000-H5-90.0-8e-05	0.03444±0.02637	0.78166±0.10042
8000-H3-90.0-0.0001	0.03445±0.02637	0.79548±0.09922
9000-H2-55.0-0.0002	0.03446±0.02599	0.80194±0.09693
8000-H3-75.0-0.0001	0.03446±0.02611	0.80091±0.09883
7000-H2-65.0-0.0002	0.03448±0.02626	0.79969±0.09671
5000-H3-70.0-0.0001	0.03448±0.02618	0.80430±0.09562
9000-H6-100.0-8e-05	0.03448±0.02611	0.80208±0.09450
8000-H3-100.0-0.0001	0.03449±0.02638	0.79564±0.09893
7000-H8-90.0-8e-05	0.03449±0.02590	0.75954±0.11320
2000-H4-100.0-8e-05	0.03450±0.02625	0.78801±0.09852
3000-H3-75.0-0.0001	0.03451±0.02623	0.79946±0.09667
9000-H2-100.0-0.0002	0.03451±0.02626	0.79520±0.10173
9000-H4-85.0-8e-05	0.03452±0.02645	0.80154±0.09619
9000-H2-90.0-0.0002	0.03452±0.02621	0.79346±0.10215
7000-H3-90.0-0.0001	0.03453±0.02662	0.80637±0.09607
4000-H5-85.0-8e-05	0.03453±0.02633	0.75934±0.11293
8000-H3-80.0-0.0001	0.03455±0.02641	0.79675±0.09841
9000-H5-100.0-8e-05	0.03455±0.02642	0.77796±0.10218
8000-H1-50.0-0.0005	0.03456±0.02637	0.79535±0.10224
7000-H4-75.0-8e-05	0.03456±0.02626	0.80284±0.09643
7000-H3-95.0-0.0001	0.03456±0.02663	0.80552±0.09645
9000-H3-75.0-0.0001	0.03458±0.02647	0.80067±0.09688
2000-H3-80.0-0.0001	0.03458±0.02629	0.79555±0.09797
2000-H3-85.0-0.0001	0.03458±0.02626	0.79230±0.09861
3000-H5-95.0-8e-05	0.03458±0.02636	0.77880±0.10257
4000-H3-70.0-0.0001	0.03459±0.02628	0.80179±0.09618
3000-H5-85.0-8e-05	0.03459±0.02640	0.77184±0.10596
3000-H5-90.0-8e-05	0.03460±0.02641	0.76383±0.10981
7000-H2-60.0-0.0002	0.03461±0.02630	0.79984±0.09635
7000-H6-80.0-8e-05	0.03461±0.02606	0.80824±0.09245
4000-H4-75.0-8e-05	0.03462±0.02631	0.79532±0.09668
6000-H5-100.0-8e-05	0.03463±0.02646	0.77623±0.10260
9000-H2-95.0-0.0002	0.03464±0.02636	0.79748±0.10098
9000-H7-100.0-8e-05	0.03464±0.02611	0.79228±0.10137
8000-H5-90.0-8e-05	0.03464±0.02643	0.79896±0.09435
5000-H6-85.0-8e-05	0.03464±0.02628	0.75831±0.11066
8000-H3-70.0-0.0001	0.03467±0.02622	0.80070±0.09862
5000-H6-100.0-8e-05	0.03467±0.02625	0.78708±0.09997
5000-H7-85.0-8e-05	0.03467±0.02618	0.78777±0.09823
3000-H4-75.0-8e-05	0.03469±0.02637	0.79134±0.09777
6000-H4-70.0-8e-05	0.03470±0.02614	0.80316±0.09702
9000-H3-85.0-0.0001	0.03471±0.02642	0.79371±0.09964
9000-H5-80.0-8e-05	0.03472±0.02651	0.79405±0.09930
8000-H5-80.0-8e-05	0.03472±0.02650	0.79334±0.09970
8000-H2-65.0-0.0002	0.03473±0.02637	0.80142±0.09867
6000-H3-75.0-0.0001	0.03473±0.02651	0.79453±0.09916
4000-H5-100.0-8e-05	0.03473±0.02643	0.76145±0.11118
4000-H8-90.0-8e-05	0.03474±0.02607	0.77764±0.10368
4000-H7-85.0-8e-05	0.03474±0.02619	0.78865±0.09848
8000-H5-95.0-8e-05	0.03474±0.02652	0.78908±0.09568
6000-H7-95.0-8e-05	0.03474±0.02614	0.78047±0.10039
8000-H2-75.0-0.0002	0.03475±0.02650	0.80054±0.10032
8000-H6-100.0-8e-05	0.03479±0.02627	0.79304±0.09768
5000-H5-100.0-8e-05	0.03479±0.02659	0.77599±0.10245
8000-H2-70.0-0.0002	0.03480±0.02651	0.80073±0.09973
2000-H8-85.0-8e-05	0.03480±0.02618	0.76595±0.10726
8000-H7-100.0-8e-05	0.03480±0.02625	0.77149±0.10994
3000-H6-100.0-8e-05	0.03481±0.02624	0.78833±0.10007
2000-H5-95.0-8e-05	0.03481±0.02651	0.75632±0.11256
4000-H6-100.0-8e-05	0.03482±0.02625	0.79059±0.09921
9000-H2-50.0-0.0002	0.03483±0.02623	0.80019±0.09687
6000-H7-90.0-8e-05	0.03483±0.02614	0.79115±0.09915
5000-H3-65.0-0.0001	0.03485±0.02639	0.80242±0.09590
2000-H4-80.0-8e-05	0.03486±0.02648	0.78443±0.09928
2000-H3-75.0-0.0001	0.03488±0.02647	0.79306±0.09844
3000-H5-100.0-8e-05	0.03488±0.02652	0.75957±0.11126
7000-H1-55.0-0.0005	0.03489±0.02665	0.79616±0.10362
7000-H2-75.0-0.0002	0.03489±0.02641	0.80014±0.09804
3000-H3-70.0-0.0001	0.03489±0.02647	0.79691±0.09713
2000-H6-85.0-8e-05	0.03489±0.02633	0.78062±0.10161
9000-H2-85.0-0.0002	0.03490±0.02645	0.79436±0.10109
8000-H2-95.0-0.0002	0.03491±0.02630	0.80052±0.10085
7000-H1-60.0-0.0005	0.03491±0.02664	0.79622±0.10376
6000-H2-90.0-0.0002	0.03492±0.02639	0.79089±0.10405
6000-H6-100.0-8e-05	0.03492±0.02642	0.78615±0.09979
4000-H6-85.0-8e-05	0.03492±0.02638	0.76192±0.11048
6000-H2-100.0-0.0002	0.03493±0.02641	0.79102±0.10389
7000-H2-80.0-0.0002	0.03494±0.02645	0.79906±0.09851
5000-H4-70.0-8e-05	0.03494±0.02649	0.79740±0.09628
2000-H5-85.0-8e-05	0.03494±0.02663	0.76511±0.10818
6000-H3-70.0-0.0001	0.03495±0.02667	0.79592±0.09877
9000-H8-85.0-8e-05	0.03495±0.02648	0.74575±0.11726
7000-H7-100.0-8e-05	0.03496±0.02649	0.79053±0.10158
2000-H6-95.0-8e-05	0.03497±0.02632	0.77396±0.10417
8000-H2-60.0-0.0002	0.03499±0.02662	0.80091±0.09887
7000-H2-100.0-0.0002	0.03501±0.02648	0.79814±0.09890
7000-H2-95.0-0.0002	0.03502±0.02669	0.79689±0.10178
7000-H3-85.0-0.0001	0.03502±0.02682	0.79459±0.09985
6000-H5-80.0-8e-05	0.03502±0.02671	0.78349±0.10011
2000-H5-90.0-8e-05	0.03502±0.02663	0.75501±0.11246
7000-H4-70.0-8e-05	0.03503±0.02654	0.80220±0.09649
9000-H1-55.0-0.0005	0.03504±0.02661	0.79334±0.10583
4000-H3-65.0-0.0001	0.03504±0.02655	0.79923±0.09653
5000-H2-75.0-0.0002	0.03504±0.02666	0.78023±0.10608
8000-H2-85.0-0.0002	0.03505±0.02638	0.79885±0.10063
5000-H2-80.0-0.0002	0.03505±0.02667	0.77946±0.10668
5000-H5-80.0-8e-05	0.03505±0.02673	0.77832±0.10167
9000-H1-70.0-0.0005	0.03507±0.02663	0.79291±0.10459
6000-H2-95.0-0.0002	0.03507±0.02635	0.79751±0.10122
1000-H3-95.0-0.0001	0.03507±0.02661	0.78719±0.09965
7000-H3-75.0-0.0001	0.03507±0.02670	0.80040±0.09641
9000-H3-70.0-0.0001	0.03507±0.02675	0.79056±0.09745
9000-H1-95.0-0.0005	0.03508±0.02657	0.79533±0.10215
9000-H4-70.0-8e-05	0.03508±0.02667	0.80330±0.09998
8000-H6-80.0-8e-05	0.03508±0.02645	0.79523±0.09749
6000-H2-70.0-0.0002	0.03508±0.02668	0.78180±0.10571
9000-H1-60.0-0.0005	0.03509±0.02664	0.79264±0.10624
4000-H6-80.0-8e-05	0.03509±0.02639	0.79008±0.09944
9000-H6-80.0-8e-05	0.03509±0.02641	0.80331±0.09780
2000-H6-90.0-8e-05	0.03509±0.02637	0.77620±0.10277
8000-H3-60.0-0.0001	0.03510±0.02651	0.80050±0.09536
9000-H2-75.0-0.0002	0.03510±0.02663	0.79637±0.10031
4000-H2-75.0-0.0002	0.03510±0.02669	0.77891±0.10563
7000-H2-50.0-0.0002	0.03511±0.02655	0.79902±0.09550
5000-H8-100.0-8e-05	0.03511±0.02627	0.77628±0.10408
8000-H3-65.0-0.0001	0.03512±0.02651	0.79834±0.09861
1000-H3-90.0-0.0001	0.03512±0.02665	0.78621±0.10032
7000-H2-85.0-0.0002	0.03513±0.02674	0.79645±0.10155
7000-H1-50.0-0.0005	0.03513±0.02677	0.79172±0.10422
5000-H2-100.0-0.0002	0.03513±0.02671	0.77781±0.10765
4000-H7-95.0-8e-05	0.03514±0.02634	0.77391±0.10208
5000-H2-70.0-0.0002	0.03515±0.02672	0.78086±0.10540
4000-H2-80.0-0.0002	0.03516±0.02671	0.77659±0.10719
2000-H8-90.0-8e-05	0.03516±0.02627	0.76065±0.10809
4000-H4-70.0-8e-05	0.03517±0.02668	0.79222±0.09722
4000-H2-70.0-0.0002	0.03517±0.02671	0.77998±0.10479
6000-H2-65.0-0.0002	0.03518±0.02671	0.78262±0.10485
3000-H4-70.0-8e-05	0.03518±0.02665	0.78750±0.09864
4000-H5-80.0-8e-05	0.03518±0.02667	0.75960±0.11147
8000-H2-55.0-0.0002	0.03519±0.02670	0.80084±0.09853
8000-H4-75.0-8e-05	0.03519±0.02684	0.80319±0.09571
9000-H2-70.0-0.0002	0.03520±0.02656	0.80075±0.09615
6000-H8-100.0-8e-05	0.03520±0.02627	0.76937±0.10752
2000-H4-75.0-8e-05	0.03521±0.02669	0.78140±0.10000
4000-H2-100.0-0.0002	0.03521±0.02672	0.77477±0.10841
5000-H2-90.0-0.0002	0.03522±0.02675	0.77660±0.10845
5000-H7-90.0-8e-05	0.03522±0.02645	0.77977±0.09994
9000-H8-100.0-8e-05	0.03522±0.02631	0.76200±0.11077
3000-H6-85.0-8e-05	0.03525±0.02662	0.77013±0.10430
7000-H7-90.0-8e-05	0.03525±0.02671	0.76898±0.10769
3000-H7-95.0-8e-05	0.03526±0.02646	0.77828±0.10061
7000-H2-55.0-0.0002	0.03529±0.02635	0.80463±0.09828
1000-H3-85.0-0.0001	0.03529±0.02674	0.78604±0.09935
2000-H5-100.0-8e-05	0.03529±0.02679	0.75287±0.11270
5000-H3-60.0-0.0001	0.03530±0.02666	0.80048±0.09619
5000-H8-95.0-8e-05	0.03531±0.02642	0.73668±0.11819
1000-H3-100.0-0.0001	0.03532±0.02678	0.78339±0.10108
2000-H6-100.0-8e-05	0.03532±0.02651	0.77762±0.10267
9000-H8-95.0-8e-05	0.03532±0.02654	0.73892±0.12108
5000-H2-65.0-0.0002	0.03533±0.02678	0.78075±0.10508
7000-H3-70.0-0.0001	0.03534±0.02685	0.80064±0.09596
4000-H2-65.0-0.0002	0.03534±0.02682	0.77928±0.10455
6000-H3-60.0-0.0001	0.03535±0.02673	0.80209±0.09579
3000-H3-65.0-0.0001	0.03535±0.02672	0.79411±0.09766
3000-H8-100.0-8e-05	0.03535±0.02635	0.76406±0.10679
5000-H2-60.0-0.0002	0.03537±0.02681	0.78139±0.10450
1000-H4-95.0-8e-05	0.03537±0.02683	0.77191±0.10147
5000-H2-95.0-0.0002	0.03538±0.02683	0.77457±0.10951
2000-H3-70.0-0.0001	0.03539±0.02679	0.78883±0.09935
3000-H6-80.0-8e-05	0.03539±0.02660	0.78332±0.10135
9000-H3-65.0-0.0001	0.03539±0.02694	0.79089±0.09696
1000-H4-90.0-8e-05	0.03539±0.02684	0.77355±0.10157
8000-H8-100.0-8e-05	0.03541±0.02653	0.78189±0.10186
4000-H2-90.0-0.0002	0.03541±0.02682	0.77186±0.10982
2000-H2-80.0-0.0002	0.03541±0.02689	0.76593±0.10934
5000-H6-80.0-8e-05	0.03542±0.02676	0.78711±0.10047
3000-H5-80.0-8e-05	0.03543±0.02687	0.75199±0.11383
8000-H1-95.0-0.0005	0.03544±0.02674	0.78649±0.10557
7000-H7-80.0-8e-05	0.03544±0.02690	0.79407±0.10095
6000-H7-100.0-8e-05	0.03544±0.02657	0.79152±0.09877
4000-H2-60.0-0.0002	0.03545±0.02688	0.77996±0.10378
3000-H2-75.0-0.0002	0.03547±0.02690	0.77127±0.10781
2000-H7-85.0-8e-05	0.03547±0.02661	0.78128±0.10026
3000-H2-80.0-0.0002	0.03548±0.02688	0.76990±0.10895
4000-H7-90.0-8e-05	0.03548±0.02658	0.78285±0.10134
8000-H2-50.0-0.0002	0.03549±0.02683	0.79994±0.09823
2000-H5-80.0-8e-05	0.03549±0.02693	0.77066±0.10420
2000-H8-100.0-8e-05	0.03550±0.02645	0.75846±0.10835
1000-H4-85.0-8e-05	0.03550±0.02693	0.77385±0.10095
9000-H5-75.0-8e-05	0.03551±0.02702	0.79339±0.09937
3000-H2-100.0-0.0002	0.03551±0.02688	0.76891±0.10994
7000-H5-75.0-8e-05	0.03552±0.02677	0.80474±0.09517
1000-H8-85.0-8e-05	0.03552±0.02658	0.76125±0.10708
2000-H2-75.0-0.0002	0.03553±0.02697	0.76486±0.10944
3000-H2-70.0-0.0002	0.03554±0.02694	0.77145±0.10737
6000-H1-60.0-0.0005	0.03555±0.02695	0.79199±0.10351
6000-H2-85.0-0.0002	0.03555±0.02682	0.79041±0.10289
7000-H3-65.0-0.0001	0.03555±0.02694	0.80080±0.09519
9000-H3-55.0-0.0001	0.03556±0.02691	0.80516±0.09608
6000-H5-75.0-8e-05	0.03557±0.02707	0.78235±0.10046
8000-H5-75.0-8e-05	0.03558±0.02707	0.77911±0.10161
5000-H7-95.0-8e-05	0.03559±0.02663	0.74436±0.11396
4000-H3-60.0-0.0001	0.03560±0.02691	0.79662±0.09708
8000-H1-65.0-0.0005	0.03561±0.02707	0.78498±0.10776
6000-H2-55.0-0.0002	0.03562±0.02691	0.78201±0.10420
6000-H6-80.0-8e-05	0.03562±0.02690	0.78793±0.10062
1000-H4-100.0-8e-05	0.03562±0.02696	0.76978±0.10256
2000-H2-100.0-0.0002	0.03562±0.02698	0.76258±0.11086
5000-H5-75.0-8e-05	0.03563±0.02712	0.78028±0.10087
9000-H6-75.0-8e-05	0.03564±0.02698	0.78808±0.09847
3000-H2-65.0-0.0002	0.03564±0.02700	0.77192±0.10639
5000-H2-85.0-0.0002	0.03567±0.02696	0.77208±0.11059
4000-H2-95.0-0.0002	0.03568±0.02695	0.76878±0.11162
9000-H3-60.0-0.0001	0.03570±0.02715	0.79234±0.09606
1000-H5-95.0-8e-05	0.03570±0.02713	0.76178±0.10641
2000-H7-95.0-8e-05	0.03570±0.02671	0.77428±0.10240
1000-H3-80.0-0.0001	0.03571±0.02703	0.77828±0.10234
3000-H2-90.0-0.0002	0.03571±0.02698	0.76572±0.11161
5000-H2-55.0-0.0002	0.03572±0.02699	0.78053±0.10408
5000-H7-100.0-8e-05	0.03572±0.02672	0.78598±0.10055
2000-H4-70.0-8e-05	0.03573±0.02700	0.77658±0.10113
8000-H4-70.0-8e-05	0.03575±0.02719	0.80118±0.09592
7000-H1-75.0-0.0005	0.03576±0.02710	0.78403±0.10958
2000-H2-70.0-0.0002	0.03577±0.02711	0.76477±0.10857
3000-H5-75.0-8e-05	0.03577±0.02708	0.75928±0.10956
4000-H5-75.0-8e-05	0.03578±0.02707	0.75598±0.11228
7000-H1-65.0-0.0005	0.03579±0.02740	0.79464±0.10445
8000-H1-90.0-0.0005	0.03579±0.02699	0.78430±0.10707
3000-H2-60.0-0.0002	0.03579±0.02710	0.77210±0.10568
6000-H7-80.0-8e-05	0.03579±0.02677	0.79128±0.09905
7000-H4-65.0-8e-05	0.03580±0.02702	0.80020±0.09681
7000-H1-85.0-0.0005	0.03581±0.02693	0.78720±0.10728
9000-H1-50.0-0.0005	0.03581±0.02723	0.78935±0.10250
2000-H3-65.0-0.0001	0.03581±0.02707	0.78560±0.10024
9000-H4-65.0-8e-05	0.03582±0.02718	0.80097±0.10040
3000-H8-90.0-8e-05	0.03583±0.02667	0.74122±0.11547
3000-H3-60.0-0.0001	0.03584±0.02706	0.79119±0.09846
7000-H1-80.0-0.0005	0.03586±0.02714	0.78261±0.11014
2000-H2-65.0-0.0002	0.03586±0.02720	0.76543±0.10763
7000-H1-70.0-0.0005	0.03588±0.02743	0.79374±0.10479
7000-H1-100.0-0.0005	0.03588±0.02715	0.78272±0.11017
4000-H2-55.0-0.0002	0.03588±0.02713	0.77734±0.10397
8000-H7-80.0-8e-05	0.03588±0.02698	0.78774±0.10192
9000-H1-80.0-0.0005	0.03589±0.02707	0.78945±0.10455
6000-H2-50.0-0.0002	0.03589±0.02705	0.78300±0.10323
5000-H4-65.0-8e-05	0.03589±0.02712	0.79314±0.09715
2000-H2-90.0-0.0002	0.03589±0.02710	0.75937±0.11247
6000-H3-55.0-0.0001	0.03590±0.02703	0.79976±0.09624
9000-H1-75.0-0.0005	0.03590±0.02715	0.78068±0.11018
4000-H4-65.0-8e-05	0.03590±0.02715	0.78778±0.09815
6000-H4-65.0-8e-05	0.03591±0.02733	0.80213±0.09595
1000-H5-90.0-8e-05	0.03591±0.02725	0.76291±0.10577
1000-H5-85.0-8e-05	0.03591±0.02728	0.75829±0.10770
5000-H3-55.0-0.0001	0.03593±0.02707	0.79732±0.09681
3000-H4-65.0-8e-05	0.03593±0.02714	0.78194±0.09961
3000-H2-95.0-0.0002	0.03593±0.02707	0.76397±0.11236
2000-H5-75.0-8e-05	0.03594±0.02719	0.76265±0.10639
5000-H2-50.0-0.0002	0.03597±0.02715	0.77962±0.10356
4000-H7-100.0-8e-05	0.03597±0.02684	0.78226±0.10139
7000-H3-60.0-0.0001	0.03598±0.02718	0.80043±0.09498
2000-H2-60.0-0.0002	0.03599±0.02728	0.76683±0.10625
4000-H2-85.0-0.0002	0.03599±0.02709	0.76648±0.11278
1000-H3-75.0-0.0001	0.03602±0.02722	0.77455±0.10324
1000-H8-90.0-8e-05	0.03602±0.02686	0.74948±0.11051
1000-H4-80.0-8e-05	0.03602±0.02721	0.76463±0.10384
8000-H3-50.0-0.0001	0.03604±0.02721	0.79754±0.09580
9000-H1-100.0-0.0005	0.03604±0.02712	0.78798±0.10524
3000-H2-55.0-0.0002	0.03604±0.02726	0.77036±0.10577
4000-H2-50.0-0.0002	0.03605±0.02722	0.77787±0.10313
7000-H1-90.0-0.0005	0.03607±0.02723	0.78013±0.11110
9000-H1-65.0-0.0005	0.03608±0.02736	0.78690±0.10387
9000-H1-90.0-0.0005	0.03609±0.02714	0.78809±0.10514
9000-H1-85.0-0.0005	0.03612±0.02714	0.78781±0.10582
7000-H3-55.0-0.0001	0.03613±0.02739	0.80021±0.09818
1000-H8-95.0-8e-05	0.03613±0.02701	0.75156±0.10963
5000-H6-75.0-8e-05	0.03614±0.02723	0.78302±0.10150
7000-H1-95.0-0.0005	0.03615±0.02725	0.77935±0.11143
2000-H6-80.0-8e-05	0.03615±0.02697	0.76630±0.10497
9000-H5-70.0-8e-05	0.03617±0.02746	0.79335±0.09971
2000-H2-95.0-0.0002	0.03617±0.02722	0.75591±0.11439
4000-H6-75.0-8e-05	0.03618±0.02707	0.78258±0.10104
1000-H6-90.0-8e-05	0.03618±0.02705	0.76074±0.10673
6000-H2-60.0-0.0002	0.03622±0.02715	0.79246±0.09895
1000-H2-80.0-0.0002	0.03622±0.02748	0.75213±0.11135
6000-H7-85.0-8e-05	0.03622±0.02711	0.72745±0.11885
4000-H5-70.0-8e-05	0.03625±0.02735	0.75406±0.11283
2000-H2-55.0-0.0002	0.03626±0.02749	0.76327±0.10701
4000-H3-55.0-0.0001	0.03627±0.02734	0.79296±0.09794
2000-H7-90.0-8e-05	0.03627±0.02705	0.76776±0.10434
1000-H6-95.0-8e-05	0.03628±0.02709	0.75836±0.10678
6000-H6-75.0-8e-05	0.03629±0.02732	0.78583±0.10070
8000-H1-70.0-0.0005	0.03630±0.02748	0.78622±0.10634
5000-H7-80.0-8e-05	0.03630±0.02710	0.78318±0.10109
8000-H1-85.0-0.0005	0.03632±0.02738	0.79271±0.10342
6000-H1-50.0-0.0005	0.03632±0.02740	0.78683±0.10376
1000-H2-100.0-0.0002	0.03633±0.02751	0.74829±0.11367
1000-H2-90.0-0.0002	0.03633±0.02745	0.74808±0.11466
8000-H1-75.0-0.0005	0.03634±0.02749	0.78593±0.10652
2000-H3-60.0-0.0001	0.03634±0.02739	0.78089±0.10121
8000-H8-85.0-8e-05	0.03634±0.02739	0.75106±0.10871
1000-H5-100.0-8e-05	0.03634±0.02750	0.75441±0.10744
6000-H5-70.0-8e-05	0.03636±0.02757	0.78451±0.09990
3000-H7-90.0-8e-05	0.03636±0.02711	0.76891±0.10464
1000-H2-75.0-0.0002	0.03637±0.02760	0.75073±0.11132
3000-H2-85.0-0.0002	0.03638±0.02725	0.76019±0.11435
3000-H2-50.0-0.0002	0.03639±0.02747	0.76972±0.10511
9000-H8-80.0-8e-05	0.03639±0.02707	0.77719±0.10370
6000-H1-65.0-0.0005	0.03640±0.02739	0.78589±0.10437
3000-H7-85.0-8e-05	0.03640±0.02717	0.73589±0.11158
8000-H1-80.0-0.0005	0.03642±0.02752	0.78554±0.10683
6000-H1-70.0-0.0005	0.03647±0.02742	0.78557±0.10471
4000-H8-80.0-8e-05	0.03647±0.02709	0.74860±0.11311
1000-H4-75.0-8e-05	0.03648±0.02754	0.75871±0.10507
3000-H6-75.0-8e-05	0.03649±0.02731	0.77369±0.10353
2000-H4-65.0-8e-05	0.03649±0.02749	0.76991±0.10244
5000-H5-70.0-8e-05	0.03650±0.02769	0.78076±0.10072
5000-H1-50.0-0.0005	0.03651±0.02748	0.78322±0.10450
1000-H3-70.0-0.0001	0.03651±0.02754	0.76854±0.10477
8000-H1-100.0-0.0005	0.03654±0.02757	0.78427±0.10730
2000-H6-75.0-8e-05	0.03655±0.02723	0.76268±0.10606
1000-H2-70.0-0.0002	0.03655±0.02774	0.75094±0.11034
8000-H4-65.0-8e-05	0.03656±0.02770	0.79794±0.09642
3000-H3-55.0-0.0001	0.03656±0.02749	0.78631±0.09953
5000-H1-55.0-0.0005	0.03658±0.02750	0.78356±0.10447
8000-H7-90.0-8e-05	0.03659±0.02745	0.75154±0.11314
8000-H6-75.0-8e-05	0.03661±0.02754	0.79008±0.10104
9000-H6-70.0-8e-05	0.03663±0.02759	0.79018±0.09857
3000-H7-100.0-8e-05	0.03663±0.02720	0.76649±0.10455
5000-H1-65.0-0.0005	0.03665±0.02754	0.78316±0.10532
7000-H5-70.0-8e-05	0.03665±0.02747	0.79620±0.09593
5000-H1-60.0-0.0005	0.03665±0.02754	0.78199±0.10547
6000-H1-75.0-0.0005	0.03666±0.02750	0.78348±0.10565
5000-H1-70.0-0.0005	0.03666±0.02753	0.78333±0.10534
1000-H6-85.0-8e-05	0.03666±0.02735	0.73970±0.11472
3000-H5-70.0-8e-05	0.03666±0.02762	0.74872±0.11312
2000-H8-80.0-8e-05	0.03667±0.02728	0.74999±0.10991
6000-H3-50.0-0.0001	0.03668±0.02755	0.79611±0.09697
6000-H1-80.0-0.0005	0.03669±0.02752	0.78394±0.10560
3000-H4-60.0-8e-05	0.03669±0.02765	0.77743±0.10068
8000-H3-55.0-0.0001	0.03670±0.02779	0.79315±0.09800
9000-H3-50.0-0.0001	0.03672±0.02776	0.79503±0.09934
2000-H2-85.0-0.0002	0.03672±0.02743	0.75245±0.11648
9000-H8-90.0-8e-05	0.03672±0.02733	0.70264±0.13496
9000-H7-75.0-8e-05	0.03673±0.02757	0.77346±0.10645
2000-H2-50.0-0.0002	0.03673±0.02775	0.76225±0.10631
5000-H1-75.0-0.0005	0.03674±0.02756	0.78248±0.10576
5000-H4-60.0-8e-05	0.03675±0.02773	0.78897±0.09793
1000-H5-80.0-8e-05	0.03675±0.02776	0.74991±0.10853
1000-H2-95.0-0.0002	0.03675±0.02765	0.74259±0.11694
7000-H6-75.0-8e-05	0.03676±0.02736	0.79576±0.09846
4000-H4-60.0-8e-05	0.03676±0.02773	0.78330±0.09920
3000-H8-80.0-8e-05	0.03676±0.02721	0.72521±0.12169
7000-H4-60.0-8e-05	0.03677±0.02767	0.79776±0.09729
1000-H2-65.0-0.0002	0.03678±0.02789	0.75010±0.10984
8000-H5-70.0-8e-05	0.03679±0.02787	0.77595±0.10232
4000-H8-75.0-8e-05	0.03680±0.02736	0.76450±0.10631
5000-H1-80.0-0.0005	0.03681±0.02757	0.78183±0.10611
2000-H5-70.0-8e-05	0.03681±0.02776	0.76016±0.10608
4000-H7-75.0-8e-05	0.03681±0.02743	0.77632±0.10269
4000-H1-50.0-0.0005	0.03682±0.02766	0.77836±0.10588
6000-H1-100.0-0.0005	0.03683±0.02759	0.78273±0.10607
7000-H7-75.0-8e-05	0.03683±0.02782	0.78776±0.10230
4000-H1-55.0-0.0005	0.03683±0.02765	0.77917±0.10573
4000-H1-60.0-0.0005	0.03685±0.02764	0.77906±0.10595
5000-H3-50.0-0.0001	0.03686±0.02764	0.79253±0.09782
5000-H1-100.0-0.0005	0.03687±0.02759	0.78153±0.10641
8000-H8-80.0-8e-05	0.03691±0.02747	0.77219±0.10410
4000-H1-65.0-0.0005	0.03692±0.02766	0.77870±0.10622
1000-H3-65.0-0.0001	0.03695±0.02781	0.76329±0.10603
5000-H1-90.0-0.0005	0.03696±0.02761	0.78123±0.10638
6000-H1-90.0-0.0005	0.03697±0.02766	0.78093±0.10674
4000-H1-70.0-0.0005	0.03697±0.02767	0.77819±0.10660
3000-H7-80.0-8e-05	0.03698±0.02744	0.76670±0.10464
7000-H3-50.0-0.0001	0.03699±0.02798	0.79727±0.09837
1000-H8-100.0-8e-05	0.03699±0.02745	0.73613±0.11452
1000-H2-60.0-0.0002	0.03701±0.02803	0.74877±0.10961
5000-H1-95.0-0.0005	0.03706±0.02764	0.78108±0.10635
6000-H1-95.0-0.0005	0.03706±0.02766	0.78037±0.10669
2000-H3-55.0-0.0001	0.03707±0.02785	0.77459±0.10272
4000-H1-75.0-0.0005	0.03707±0.02771	0.77642±0.10743
4000-H5-65.0-8e-05	0.03709±0.02794	0.75831±0.10917
4000-H1-100.0-0.0005	0.03710±0.02767	0.77817±0.10698
4000-H1-80.0-0.0005	0.03711±0.02771	0.77680±0.10750
4000-H3-50.0-0.0001	0.03715±0.02794	0.78801±0.09884
6000-H1-85.0-0.0005	0.03719±0.02771	0.77927±0.10714
1000-H4-70.0-8e-05	0.03719±0.02798	0.75152±0.10678
5000-H1-85.0-0.0005	0.03721±0.02770	0.77889±0.10715
1000-H2-55.0-0.0002	0.03721±0.02819	0.74735±0.10933
9000-H7-80.0-8e-05	0.03721±0.02755	0.75827±0.11401
1000-H7-95.0-8e-05	0.03724±0.02768	0.74774±0.10831
4000-H1-90.0-0.0005	0.03725±0.02774	0.77657±0.10771
3000-H1-55.0-0.0005	0.03725±0.02786	0.77407±0.10667
9000-H5-65.0-8e-05	0.03726±0.02819	0.78951±0.10037
8000-H8-75.0-8e-05	0.03729±0.02779	0.77456±0.10329
3000-H1-60.0-0.0005	0.03729±0.02786	0.77337±0.10716
3000-H6-70.0-8e-05	0.03730±0.02781	0.76690±0.10465
3000-H1-50.0-0.0005	0.03730±0.02790	0.77317±0.10662
1000-H6-100.0-8e-05	0.03732±0.02782	0.73745±0.11327
6000-H6-70.0-8e-05	0.03734±0.02807	0.77935±0.10222
7000-H8-75.0-8e-05	0.03735±0.02792	0.78738±0.10117
4000-H1-95.0-0.0005	0.03735±0.02776	0.77575±0.10821
2000-H4-60.0-8e-05	0.03735±0.02809	0.76170±0.10427
3000-H1-75.0-0.0005	0.03737±0.02786	0.77349±0.10756
3000-H1-65.0-0.0005	0.03737±0.02790	0.77306±0.10751
3000-H3-50.0-0.0001	0.03738±0.02802	0.78096±0.10080
1000-H6-80.0-8e-05	0.03738±0.02784	0.74598±0.11042
3000-H1-70.0-0.0005	0.03739±0.02790	0.77314±0.10761
8000-H5-65.0-8e-05	0.03741±0.02832	0.78855±0.09910
4000-H6-70.0-8e-05	0.03742±0.02794	0.77313±0.10308
2000-H6-70.0-8e-05	0.03742±0.02782	0.75436±0.10802
1000-H5-75.0-8e-05	0.03742±0.02826	0.74331±0.11024
2000-H7-100.0-8e-05	0.03743±0.02781	0.75126±0.10718
8000-H7-75.0-8e-05	0.03745±0.02800	0.78181±0.10341
3000-H1-80.0-0.0005	0.03746±0.02789	0.77308±0.10798
4000-H1-85.0-0.0005	0.03749±0.02782	0.77492±0.10823
5000-H8-80.0-8e-05	0.03750±0.02765	0.75750±0.10771
8000-H4-60.0-8e-05	0.03753±0.02831	0.79386±0.09742
3000-H1-100.0-0.0005	0.03754±0.02792	0.77269±0.10803
5000-H4-55.0-8e-05	0.03757±0.02827	0.78342±0.09937
1000-H3-60.0-0.0001	0.03757±0.02823	0.75664±0.10740
3000-H5-65.0-8e-05	0.03758±0.02823	0.74596±0.11250
6000-H4-60.0-8e-05	0.03759±0.02849	0.78976±0.09816
3000-H4-55.0-8e-05	0.03760±0.02831	0.76982±0.10238
3000-H1-90.0-0.0005	0.03761±0.02793	0.77226±0.10829
2000-H8-75.0-8e-05	0.03762±0.02786	0.73849±0.11345
5000-H5-65.0-8e-05	0.03763±0.02843	0.77772±0.10183
1000-H2-85.0-0.0002	0.03763±0.02800	0.73260±0.12171
5000-H6-70.0-8e-05	0.03765±0.02823	0.77678±0.10374
1000-H2-50.0-0.0002	0.03766±0.02844	0.74547±0.10903
1000-H7-90.0-8e-05	0.03767±0.02802	0.74756±0.10971
9000-H4-60.0-8e-05	0.03769±0.02844	0.78710±0.09853
3000-H1-95.0-0.0005	0.03773±0.02797	0.77118±0.10896
2000-H5-65.0-8e-05	0.03775±0.02836	0.74434±0.11020
4000-H4-55.0-8e-05	0.03778±0.02845	0.77756±0.10037
6000-H8-70.0-8e-05	0.03778±0.02805	0.76890±0.10517
6000-H5-65.0-8e-05	0.03779±0.02859	0.77682±0.10188
2000-H1-75.0-0.0005	0.03781±0.02810	0.76773±0.10900
9000-H6-65.0-8e-05	0.03782±0.02849	0.78568±0.09945
2000-H3-50.0-0.0001	0.03783±0.02833	0.76834±0.10416
2000-H1-100.0-0.0005	0.03783±0.02807	0.76972±0.10841
2000-H1-70.0-0.0005	0.03783±0.02813	0.76779±0.10860
2000-H7-80.0-8e-05	0.03784±0.02804	0.74968±0.10848
2000-H1-65.0-0.0005	0.03785±0.02817	0.76755±0.10835
2000-H1-80.0-0.0005	0.03786±0.02812	0.76809±0.10893
3000-H7-75.0-8e-05	0.03787±0.02807	0.75612±0.10633
9000-H4-55.0-8e-05	0.03788±0.02836	0.79238±0.09582
3000-H1-85.0-0.0005	0.03788±0.02805	0.77001±0.10919
2000-H1-55.0-0.0005	0.03788±0.02825	0.76491±0.10882
1000-H4-65.0-8e-05	0.03788±0.02847	0.74287±0.10872
2000-H4-55.0-8e-05	0.03790±0.02845	0.75603±0.10575
2000-H1-60.0-0.0005	0.03792±0.02824	0.76604±0.10863
2000-H1-90.0-0.0005	0.03793±0.02809	0.76841±0.10921
8000-H6-70.0-8e-05	0.03797±0.02822	0.78781±0.10021
6000-H8-75.0-8e-05	0.03797±0.02808	0.76644±0.10563
9000-H8-75.0-8e-05	0.03797±0.02823	0.75512±0.11093
1000-H8-80.0-8e-05	0.03798±0.02815	0.72386±0.11782
1000-H6-75.0-8e-05	0.03799±0.02822	0.73696±0.11288
6000-H8-80.0-8e-05	0.03799±0.02818	0.73689±0.11654
2000-H1-50.0-0.0005	0.03803±0.02837	0.76267±0.10955
7000-H5-65.0-8e-05	0.03805±0.02842	0.79181±0.09689
2000-H1-95.0-0.0005	0.03806±0.02813	0.76670±0.11007
3000-H8-75.0-8e-05	0.03807±0.02810	0.74196±0.11205
4000-H6-65.0-8e-05	0.03808±0.02840	0.76971±0.10395
3000-H5-60.0-8e-05	0.03809±0.02862	0.75866±0.10611
1000-H5-70.0-8e-05	0.03812±0.02873	0.73479±0.11244
5000-H8-70.0-8e-05	0.03817±0.02829	0.76193±0.10676
3000-H6-65.0-8e-05	0.03818±0.02844	0.75908±0.10640
1000-H7-100.0-8e-05	0.03819±0.02833	0.73993±0.11219
2000-H1-85.0-0.0005	0.03823±0.02820	0.76582±0.11051
4000-H8-70.0-8e-05	0.03826±0.02845	0.75352±0.10861
7000-H8-80.0-8e-05	0.03832±0.02820	0.76273±0.10564
1000-H3-55.0-0.0001	0.03834±0.02875	0.74918±0.10886
4000-H5-60.0-8e-05	0.03835±0.02883	0.76361±0.10517
1000-H4-60.0-8e-05	0.03835±0.02879	0.73582±0.11059
6000-H7-70.0-8e-05	0.03836±0.02851	0.77743±0.10230
1000-H8-75.0-8e-05	0.03837±0.02849	0.71869±0.11859
1000-H7-85.0-8e-05	0.03839±0.02856	0.71142±0.11899
4000-H7-80.0-8e-05	0.03839±0.02833	0.72241±0.11839
5000-H5-60.0-8e-05	0.03842±0.02886	0.75580±0.10999
2000-H6-65.0-8e-05	0.03846±0.02856	0.74478±0.11021
2000-H5-60.0-8e-05	0.03847±0.02884	0.73387±0.11372
9000-H5-60.0-8e-05	0.03858±0.02912	0.78290±0.10153
8000-H6-65.0-8e-05	0.03865±0.02872	0.78808±0.10047
6000-H6-65.0-8e-05	0.03867±0.02898	0.77249±0.10379
3000-H4-50.0-8e-05	0.03868±0.02906	0.76182±0.10412
7000-H7-70.0-8e-05	0.03869±0.02893	0.77676±0.10472
6000-H8-90.0-8e-05	0.03874±0.02860	0.68648±0.13732
6000-H5-60.0-8e-05	0.03877±0.02923	0.77016±0.10334
5000-H6-65.0-8e-05	0.03878±0.02884	0.76714±0.10436
1000-H6-70.0-8e-05	0.03881±0.02879	0.72652±0.11532
8000-H4-55.0-8e-05	0.03882±0.02922	0.78974±0.09791
1000-H7-80.0-8e-05	0.03882±0.02870	0.73055±0.11530
5000-H4-50.0-8e-05	0.03884±0.02919	0.77790±0.10059
7000-H4-55.0-8e-05	0.03886±0.02929	0.79310±0.09722
1000-H3-50.0-0.0001	0.03891±0.02911	0.74179±0.11038
5000-H8-75.0-8e-05	0.03894±0.02854	0.75008±0.11029
1000-H5-65.0-8e-05	0.03895±0.02926	0.72351±0.11503
3000-H8-70.0-8e-05	0.03898±0.02881	0.73561±0.11381
4000-H8-65.0-8e-05	0.03899±0.02884	0.74672±0.11015
4000-H4-50.0-8e-05	0.03900±0.02926	0.76930±0.10228
8000-H8-70.0-8e-05	0.03901±0.02895	0.76347±0.10544
7000-H5-60.0-8e-05	0.03902±0.02934	0.79302±0.10124
9000-H7-65.0-8e-05	0.03906±0.02918	0.76851±0.10454
8000-H5-60.0-8e-05	0.03908±0.02946	0.77993±0.10098
1000-H4-55.0-8e-05	0.03913±0.02929	0.72620±0.11317
6000-H4-55.0-8e-05	0.03917±0.02939	0.77979±0.10018
1000-H1-90.0-0.0005	0.03922±0.02881	0.75131±0.11364
1000-H1-80.0-0.0005	0.03922±0.02886	0.74969±0.11367
1000-H1-70.0-0.0005	0.03924±0.02895	0.74948±0.11319
1000-H1-65.0-0.0005	0.03925±0.02900	0.74979±0.11213
1000-H1-100.0-0.0005	0.03925±0.02887	0.75072±0.11348
2000-H7-70.0-8e-05	0.03926±0.02895	0.73671±0.11235
1000-H1-75.0-0.0005	0.03927±0.02894	0.74857±0.11390
9000-H4-50.0-8e-05	0.03928±0.02935	0.78800±0.09692
1000-H1-95.0-0.0005	0.03932±0.02886	0.75063±0.11418
1000-H1-85.0-0.0005	0.03936±0.02880	0.75072±0.11404
6000-H4-50.0-8e-05	0.03937±0.02937	0.78302±0.09783
1000-H1-60.0-0.0005	0.03938±0.02912	0.74723±0.11268
7000-H6-65.0-8e-05	0.03941±0.02917	0.78610±0.10032
2000-H8-70.0-8e-05	0.03946±0.02913	0.72061±0.11743
8000-H7-70.0-8e-05	0.03947±0.02931	0.76644±0.10666
3000-H8-65.0-8e-05	0.03948±0.02923	0.73209±0.11481
2000-H6-60.0-8e-05	0.03951±0.02924	0.73352±0.11233
4000-H5-55.0-8e-05	0.03952±0.02956	0.73699±0.11570
2000-H8-65.0-8e-05	0.03953±0.02926	0.71973±0.11769
1000-H1-50.0-0.0005	0.03956±0.02928	0.74368±0.11314
1000-H1-55.0-0.0005	0.03957±0.02929	0.74487±0.11347
2000-H4-50.0-8e-05	0.03960±0.02970	0.74205±0.10893
2000-H5-55.0-8e-05	0.03963±0.02972	0.73625±0.11114
2000-H7-65.0-8e-05	0.03968±0.02924	0.72871±0.11507
5000-H5-55.0-8e-05	0.03976±0.02987	0.76542±0.10465
5000-H7-70.0-8e-05	0.03977±0.02942	0.74432±0.10923
5000-H6-60.0-8e-05	0.03979±0.02962	0.76332±0.10552
7000-H6-70.0-8e-05	0.03980±0.02937	0.77613±0.10292
5000-H7-65.0-8e-05	0.03980±0.02950	0.75998±0.10590
3000-H7-65.0-8e-05	0.03981±0.02939	0.74206±0.11046
3000-H6-60.0-8e-05	0.03982±0.02962	0.74632±0.10929
3000-H5-55.0-8e-05	0.03982±0.02980	0.73827±0.11201
1000-H7-75.0-8e-05	0.03985±0.02945	0.71681±0.11788
6000-H5-55.0-8e-05	0.04000±0.03015	0.77020±0.10360
6000-H7-75.0-8e-05	0.04001±0.02927	0.75914±0.10636
7000-H8-100.0-8e-05	0.04001±0.02937	0.69647±0.13430
1000-H6-65.0-8e-05	0.04004±0.02970	0.71081±0.11825
9000-H6-60.0-8e-05	0.04008±0.03004	0.77111±0.10403
1000-H8-70.0-8e-05	0.04009±0.02984	0.69966±0.12139
4000-H7-65.0-8e-05	0.04012±0.02964	0.74885±0.10826
1000-H5-60.0-8e-05	0.04012±0.03013	0.70949±0.11815
7000-H4-50.0-8e-05	0.04020±0.03025	0.78757±0.09835
5000-H8-65.0-8e-05	0.04022±0.02976	0.74457±0.11084
1000-H4-50.0-8e-05	0.04023±0.03011	0.71301±0.11637
1000-H6-60.0-8e-05	0.04026±0.02990	0.70900±0.11811
2000-H6-55.0-8e-05	0.04028±0.02977	0.72471±0.11470
6000-H6-60.0-8e-05	0.04037±0.03009	0.75612±0.10722
4000-H7-70.0-8e-05	0.04037±0.02965	0.71723±0.11809
7000-H7-65.0-8e-05	0.04046±0.03038	0.77402±0.10501
9000-H5-55.0-8e-05	0.04052±0.03055	0.77604±0.10264
2000-H8-60.0-8e-05	0.04054±0.02997	0.70868±0.11921
1000-H7-70.0-8e-05	0.04054±0.02991	0.70818±0.11922
3000-H5-50.0-8e-05	0.04059±0.03043	0.73991±0.11018
6000-H8-65.0-8e-05	0.04059±0.03004	0.73761±0.11472
8000-H5-55.0-8e-05	0.04064±0.03065	0.78106±0.10138
5000-H6-55.0-8e-05	0.04067±0.03018	0.75800±0.10674
1000-H5-55.0-8e-05	0.04068±0.03055	0.70231±0.11984
8000-H4-50.0-8e-05	0.04070±0.03054	0.78396±0.09909
4000-H6-55.0-8e-05	0.04072±0.03025	0.75034±0.10846
7000-H5-55.0-8e-05	0.04075±0.03058	0.78738±0.10282
4000-H8-60.0-8e-05	0.04086±0.03018	0.73080±0.11502
2000-H5-50.0-8e-05	0.04093±0.03064	0.71812±0.11603
9000-H8-65.0-8e-05	0.04098±0.03036	0.75137±0.10857
1000-H8-65.0-8e-05	0.04098±0.03067	0.69206±0.12141
5000-H7-60.0-8e-05	0.04110±0.03042	0.74795±0.10857
7000-H6-60.0-8e-05	0.04115±0.03053	0.78066±0.10166
7000-H8-70.0-8e-05	0.04115±0.03004	0.74636±0.11257
2000-H7-75.0-8e-05	0.04119±0.03046	0.71327±0.11599
5000-H8-60.0-8e-05	0.04123±0.03046	0.73326±0.11457
8000-H6-60.0-8e-05	0.04127±0.03060	0.77854±0.10235
8000-H7-65.0-8e-05	0.04133±0.03063	0.76449±0.10682
3000-H6-55.0-8e-05	0.04139±0.03071	0.73271±0.11247
4000-H5-50.0-8e-05	0.04139±0.03093	0.73280±0.11503
5000-H5-50.0-8e-05	0.04150±0.03106	0.75599±0.10667
6000-H7-65.0-8e-05	0.04152±0.03069	0.75195±0.10727
2000-H7-60.0-8e-05	0.04160±0.03066	0.71075±0.11681
1000-H5-50.0-8e-05	0.04166±0.03136	0.68996±0.12123
6000-H5-50.0-8e-05	0.04176±0.03141	0.75840±0.10599
4000-H6-60.0-8e-05	0.04177±0.03089	0.73380±0.11213
6000-H7-60.0-8e-05	0.04178±0.03092	0.75518±0.10683
9000-H7-60.0-8e-05	0.04179±0.03095	0.75479±0.10618
1000-H7-65.0-8e-05	0.04187±0.03112	0.69865±0.11852
9000-H8-60.0-8e-05	0.04189±0.03101	0.74977±0.10934
4000-H7-60.0-8e-05	0.04189±0.03087	0.72948±0.11272
8000-H7-60.0-8e-05	0.04194±0.03127	0.75846±0.10772
8000-H8-65.0-8e-05	0.04195±0.03085	0.74074±0.11115
5000-H7-75.0-8e-05	0.04195±0.03103	0.69846±0.11955
1000-H6-55.0-8e-05	0.04198±0.03140	0.69257±0.11985
2000-H7-55.0-8e-05	0.04200±0.03097	0.70627±0.11717
2000-H6-50.0-8e-05	0.04201±0.03106	0.70861±0.11742
3000-H6-50.0-8e-05	0.04212±0.03117	0.72384±0.11469
3000-H8-55.0-8e-05	0.04220±0.03120	0.70639±0.11975
2000-H8-55.0-8e-05	0.04220±0.03138	0.69497±0.12084
3000-H7-70.0-8e-05	0.04226±0.03112	0.70291±0.11726
6000-H6-55.0-8e-05	0.04229±0.03151	0.75068±0.10805
8000-H5-50.0-8e-05	0.04234±0.03190	0.77295±0.10335
9000-H5-50.0-8e-05	0.04234±0.03142	0.76958±0.10369
9000-H6-55.0-8e-05	0.04234±0.03157	0.75531±0.10719
1000-H8-60.0-8e-05	0.04236±0.03131	0.64833±0.13741
4000-H6-50.0-8e-05	0.04241±0.03147	0.73491±0.11105
3000-H7-55.0-8e-05	0.04243±0.03127	0.71722±0.11541
7000-H5-50.0-8e-05	0.04257±0.03197	0.78175±0.10455
4000-H7-55.0-8e-05	0.04261±0.03139	0.72923±0.11334
5000-H6-50.0-8e-05	0.04276±0.03181	0.75028±0.10848
5000-H8-55.0-8e-05	0.04277±0.03153	0.72348±0.11680
7000-H7-60.0-8e-05	0.04282±0.03184	0.75396±0.10944
7000-H8-60.0-8e-05	0.04284±0.03194	0.75771±0.10635
8000-H7-55.0-8e-05	0.04284±0.03197	0.75048±0.10981
5000-H7-55.0-8e-05	0.04284±0.03159	0.73873±0.11018
4000-H8-85.0-8e-05	0.04287±0.03199	0.61982±0.15084
4000-H8-55.0-8e-05	0.04289±0.03158	0.71692±0.11747
7000-H8-65.0-8e-05	0.04292±0.03190	0.71012±0.12176
8000-H6-55.0-8e-05	0.04294±0.03184	0.77040±0.10397
2000-H7-50.0-8e-05	0.04318±0.03184	0.69421±0.11859
1000-H6-50.0-8e-05	0.04334±0.03231	0.66744±0.12424
4000-H8-50.0-8e-05	0.04345±0.03209	0.70798±0.11923
6000-H8-55.0-8e-05	0.04348±0.03207	0.73227±0.11377
3000-H8-60.0-8e-05	0.04359±0.03215	0.67285±0.13409
3000-H8-50.0-8e-05	0.04363±0.03236	0.69708±0.12060
7000-H6-55.0-8e-05	0.04365±0.03242	0.77163±0.10351
6000-H6-50.0-8e-05	0.04371±0.03258	0.74269±0.10974
1000-H7-60.0-8e-05	0.04378±0.03266	0.67097±0.12179
4000-H7-50.0-8e-05	0.04380±0.03219	0.71773±0.11536
8000-H8-60.0-8e-05	0.04387±0.03223	0.72211±0.11798
6000-H7-55.0-8e-05	0.04406±0.03237	0.73153±0.11267
1000-H7-55.0-8e-05	0.04430±0.03296	0.65659±0.12598
3000-H7-50.0-8e-05	0.04435±0.03270	0.70241±0.11739
2000-H8-50.0-8e-05	0.04436±0.03294	0.65397±0.12898
7000-H7-55.0-8e-05	0.04438±0.03299	0.74932±0.11022
9000-H6-50.0-8e-05	0.04439±0.03302	0.75732±0.10453
3000-H7-60.0-8e-05	0.04439±0.03268	0.68414±0.11927
1000-H8-55.0-8e-05	0.04448±0.03300	0.60839±0.15418
9000-H8-70.0-8e-05	0.04450±0.03291	0.67105±0.13594
9000-H8-55.0-8e-05	0.04462±0.03280	0.73210±0.11404
5000-H7-50.0-8e-05	0.04465±0.03291	0.72603±0.11313
9000-H7-55.0-8e-05	0.04470±0.03312	0.74638±0.10835
8000-H6-50.0-8e-05	0.04474±0.03300	0.74917±0.10947
6000-H8-60.0-8e-05	0.04497±0.03305	0.71429±0.11943
5000-H8-50.0-8e-05	0.04503±0.03331	0.71106±0.11829
6000-H8-50.0-8e-05	0.04512±0.03337	0.71972±0.11679
6000-H7-50.0-8e-05	0.04520±0.03338	0.73237±0.11139
4000-H8-100.0-8e-05	0.04533±0.03367	0.58926±0.15022
7000-H6-50.0-8e-05	0.04561±0.03385	0.76090±0.10578
8000-H7-50.0-8e-05	0.04563±0.03420	0.73423±0.11371
9000-H8-50.0-8e-05	0.04579±0.03384	0.72318±0.11628
7000-H8-55.0-8e-05	0.04593±0.03402	0.72167±0.11529
1000-H7-50.0-8e-05	0.04601±0.03416	0.62434±0.13583
9000-H7-50.0-8e-05	0.04609±0.03401	0.72945±0.11263
7000-H7-50.0-8e-05	0.04619±0.03444	0.73694±0.11318
9000-H7-70.0-8e-05	0.04654±0.03480	0.62269±0.14818
8000-H8-50.0-8e-05	0.04704±0.03481	0.70949±0.11987
1000-H8-50.0-8e-05	0.04785±0.03615	0.54750±0.17589
8000-H8-55.0-8e-05	0.04995±0.03698	0.66671±0.11964
7000-H8-50.0-8e-05	0.05144±0.03755	0.65964±0.13858
